# Distinct *cis*-acting elements govern purine-responsive regulation of the *Leishmania donovani* nucleoside transporters, LdNT1 and LdNT2

**DOI:** 10.1101/2020.10.15.336420

**Authors:** M. Haley Licon, Francesca Goodstein, Diana Ortiz, Scott M. Landfear, Phillip A. Yates

## Abstract

Purine salvage from the host is an obligatory process for all protozoan parasites. In *Leishmania donovani*, this is accomplished by four membrane nucleoside and nucleobase transporters, or LdNTs. Previously, we demonstrated that purine starvation invokes a robust stress response in *Leishmania* and characterized the proteomic changes involved. However, because *Leishmania* do not control the transcription of individual genes, the underlying mechanisms responsible for these changes were ill-defined. LdNT1 and LdNT2 are among the most rapidly and significantly upregulated genes in purine-starved *L. donovani* parasites. Thus, to better understand post-transcriptional mechanisms of purine-responsive gene expression, we have examined regulation of these genes in molecular detail. Here we report that LdNT1 and LdNT2 are controlled by distinct *cis*-acting elements. In the case of LdNT2, mRNA abundance and translational enhancement under purine stress depend on a 76 nt-long polypyrimidine tract encoded in the *LdNT2* mRNA 3’-UTR. Transcripts containing the *LdNT2* polypyrimidine tract were found to localize to discrete cytoplasmic foci in purine-replete cells, suggesting that the *LdNT2* message may be stored in RNA granules at steady-state. In the case of LdNT1, we found that purine-responsiveness is conferred by a 48 nt-long polypyrimidine tract and additional upstream element, termed UE1. Both features are independently required for regulation, with the polypyrimidine tract and UE1 controlling mRNA abundance and translation, respectively. Together, these results highlight a remarkable degree of complexity in the regulation of the *Leishmania* purine stress response and set the stage for future investigations to identify the larger network of RNA-protein and protein-protein interactions involved.
