## Supplemental Tables for "Distinct *cis*-acting elements govern purine-responsive regulation of the *Leishmania donovani* nucleoside transporters, LdNT1 and LdNT2"

### Sheet: Table S1
	Tables S1a and S1b illustrate two separate analyses of data generated from the RT-qPCR experiment described in Figure 2.
	Table S1a. Purine-responsive fold change in LdNT2/NLuc mRNA abundance (analysis shown in Figure 2D).
	LdNT2 3’-UTR	Purine	Clone	ΔCт	Avrg. ΔCт	ΔΔCт	2-ΔΔCт
	WT	+	Clone 1	-7.39	-7.19	0	1
		-		-6.09
	WT	+	Clone 2	-6.99	-6.14	1.05	0.48
		-		-6.18
	ΔCU	+	Clone 1	-3.51	-3.59	3.6	0.08
		-		-3.92
	ΔCU	+	Clone 2	-3.66	-4	3.19	0.11
		-		-4.08
	△CT values of biological replicates were averaged prior to relative quantification of LdNT2/NLuc message level by the comparative CT method.
	Table S1b. Relative LdNT2/NLuc mRNA abundance (analysis shown in Figure 2E).
	LdNT2 3'-UTR	Clone	Purine	ΔCт	ΔΔCт	2-ΔΔCт	Avrg. 2-ΔΔCт
	WT	Clone 1	+	-7.39 ± 0.13	1.30	0.41	0.49 ± 0.11
			-	-6.09 ± 0.10
	WT	Clone 2	+	-6.99 ± 0.14	0.81	0.57
			-	-6.18 ± 0.08
	ΔCU	Clone 1	+	-3.51 ± 0.14	-0.40	1.32	1.33 ± 0.02
			-	-3.92 ± 0.12
	ΔCU	Clone 2	+	-3.66 ± 0.18	-0.43	1.34
			-	-4.08 ± 0.15

### Sheet: Table S2
	Table S2. Relative Fluc-NEO mRNA abundance (analysis shown in Figure 6).
	LdNT2 3'-UTR	Clone	Purine	ΔCт	ΔΔCт	2-ΔΔCт	Avrg. 2-ΔΔCт
	WT	Clone 1	+	-3.91 ± 0.13	0.42	0.75	0.70 ± 0.06
			-	-3.49 ± 0.03
	WT	Clone 2	+	-4.64 ± 0.08	0.60	0.66
			-	-4.04 ± 0.06
	ΔCU	Clone 1	+	-3.56 ± 0.21	1.27	0.42	0.29 ± 0.18
			-	-2.29 ± 0.09
	ΔCU	Clone 2	+	-3.75 ± 0.06	2.64	0.16
			-	-1.11 ± 0.15
	ΔSL	Clone 1	+	-2.46 ± 0.10	-0.35	1.27	1.57 ± 0.41
			-	-2.80 ± 0.11
	ΔSL	Clone 2	+	-3.44 ± 0.04	-0.89	1.86
			-	-4.33 ± 0.10

### Sheet: Table S3
	Table S3. Primers to construct Plasmid S1A.
	Primer name	Sequence	Product Description/Use
	SifIA_LdNT2 CDS_Forward	ga ggccacctaggcc atgacgggccaatctgctg	LdNT2 5’ targeting site
	SifIB_LdNT2 CDS_Reverse	ga ggccacgcaggcc gtaggtcagggttatggcaagagac
	SifIC_LdNT2 3’-IGR_Forward	ga ggcctctgtggcc ttcccgcagtggagcttctg	LdNT2 3’ targeting site
	SifID_LdNT2 3’-IGR_Reverse	ga ggcctgactggcc gaggttgtggagagatgcttgcag

### Sheet: Table S4
	Table S4. Primers to construct Plasmid S1B.
	Primer name	Sequence	Product Use/Additional Notes
	LdNT2_SwaI_pBB_Forward	cgcaacagcc atttaaat tggaacaacactcaaccctatctcg	Primers were used to amplify LdNT2/NLuc at LdNT2 locus (flanked by LdNT2 5'- and 3'-IGRs) from gDNA. PCR products were cloned into pBB via gibson assembly. Sequence indicated in bold overlaps with pBB to allow for vector assembly. SwaI sites (present in pBB bsckbone) are underlined.
	LdNT2_SwaI_pBB_Reverse	atcactgcagc atttaaat gaaacctgtcgtgccagctgc
	LdNT2/NLuc_ATG_Forward	cagtgcgagcg atgacgggccaatctgc	Primers exclude the LdNT2 5'-UTR from LdNT2/NLuc constructs via whole plasmid amplification. Product was assembled with the LdNT4 5'-region (see primers below) via gibson assembly reaction. Sequence used to direct gibson assembly is in bold.
	LdNT2/NLuc_NT2-SA_Reverse	gagctgaggg cttaacttcgctcgtgtg
	LdNT4_5'-UTR_Forward	cgaagttaagccctc agctcttccacgc	Used to amplify intergenic region preceding LdNT4 from gDNA. PCR product was inserted upstream of LdNT2 ATG in the LdNT2/NLuc construct by gibson assembly reaction. Overlapping seqeunce used to direct gibson assembly is in bold.
	LdNT4_5'-UTR_Reverse	gcccgt catcgctcgcactgcgcc

### Sheet: Table S5
	Table S5. Primers to to generate overlapping deletions in LdNT2 3'-UTR, depicted in Figure 3.2.
	Primer name	Sequence	Deletion name	Position deleted, relative to stop
	delNT2_NotI_42-171_Forward	ggttgt gcggccgc ggttttcaaagaatcaaacgcctacgatg	△1	42 - 171
	delNT2_NotI_42-171_Reverse	ggttgt gcggccgc aagagaggtagggcagaagctc
	delNT2_NotI_85-232_Forward	ggttgt gcggccgc gtctgctgtcaggtcctcgatg	△2	85 - 232
	delNT2_NotI_85-232_Reverse	ggttgt gcggccgc ggagtctccgtgctcatacaactc
	delNT2_NotI_170-323_Forward	ggttgt gcggccgc gtgtgactcaaacgtatctcactcg	△3	170 - 323
	delNT2_NotI_170-323_Reverse	ggttgt gcggccgc attggttcggcagttgcag
	delNT2_NotI_248-385_Forward	ggttgt gcggccgc cgagagatgcaccacgtgtc	△4	248 - 385
	delNT2_NotI_248-385_Reverse	ggttgt gcggccgc gacctgacagcagacatcagtagc
	delNT2_NotI_349-481_Forward	ggttgt gcggccgc gtgtctgtttcgcaccac	△5	349 - 481
	delNT2_NotI_349-481_Reverse	ggttgt gcggccgc gagtgagatacgtttgagtcacac
	delNT2_NotI_408-537_Forward	ggttgt gcggccgc gaacttatgtatggcaaagaatggttccgtatac	△6	408 -537
	delNT2_NotI_408-537_Reverse	ggttgt gcggccgc ggacacgtggtgcatctctcg
	delNT2_XbaI_572-650_Forward	ggaggc tctaga ctttcgtgtgtgcgtgctgc	△CU	572 - 650
	delNT2_XbaI_572-650_Reverse	ggaggc tctaga gtatacggaaccattctttgccatacataagttc
	delNT2_XbaI_674-702_Forward	ggaggc tctaga cttctagtgtgcttttccgtcctctg	△7	674 - 702
	delNT2_XbaI_674-702_Reverse	ggaggc tctaga ccagcagcacgcacacacgaaag
	delNT2_NotI_704-808_Forward	ggttgt gcggccgc tgtattagccagtgctcatccttgc	△8	704 - 808
	delNT2_NotI_704-808_Reverse	ggttgt gcggccgc ctgaagattaaacacgaatagatcaacg
	delNT2_NotI_833-1004_Forward	ggttgt gcggccgc tgaaaggagtgacgcaacag	△9	833 - 1004
	delNT2_NotI_833-1004_Reverse	ggttgt gcggccgc aaggatgagcactggctaatacacg
	delNT2_NotI_938-1067_Forward	ggttgt gcggccgc ggcacacacggacagaagttacc	△10	938 - 1067
	delNT2_NotI_938-1067_Reverse	ggttgt gcggccgc tgcttgcagccgagcacttc
	delNT2_NotI_1027-1110_Forward	ggttgt gcggccgc cactggcatgctccactttc	△11	1027 - 1110
	delNT2_NotI_1027-1110_Reverse	ggttgt gcggccgc tgttgcgtcactcctttcagc
	NotI/XbaI sites used for plasmid circularization are indicated in bold and italics, respectively.

### Sheet: Table S6
	Table S6. Primers to delete putative DRBD3 binding sites from construct LdNT2/NLuc
	Primer name	Sequence
	LdNT2_delDRBD3_Forward	tttgcattcatcttttttttttgaacttttttt ctttcgtgtgtgcgtgctgc
	LdNT2_delDRBD3_Reverse	caaaaaaaaaaaaacagggagaagcttttttt gtatacggaaccattctttgccatac
	Appended sequence used to facilitate circularization of PCR produces is indicated in bold.

### Sheet: Table S7
	Table S7. Primers to to generate overlapping deletions in LdNT1 3'-UTR, depicted in Figure 3.5.
	Primer name	Sequence	Deletion name	Position deleted, relative to stop
	SfiIC_LdNT1 3'-UTR_Forward	ga ggcctctgtggcc aggtagcaggcagcacgtaaagag	NA; Universal F primer
	SfiID_LdNT1 3'-UTR_Reverse	ga ggcctgactggcc gctggtggatggcgattctg	NA; Universal R primer
	SfiIA_LdNT1 3'-UTR_792_Reverse	ga ggcctaggtggcc ctgtagacacacacacacacacacac	Δ1	792 - 838
	SfiIA_LdNT1 3'-UTR_838_Forward	ga ggccacctaggcc tccctccctctctctcgatgaac
	SfiIA_LdNT1 3'-UTR_810_Reverse	ga ggcctaggtggcc tcggaagatttgcaatcacctgtag	Δ2	810 - 855
	SfiIA_LdNT1 3'-UTR_855_Forward	ga ggccacctaggcc gatgaacccacccttctcgtagc
	SfiIA_LdNT1 3'-UTR_834_Reverse	ga ggcctaggtggcc ggacggatggtgctgtgtg	Δ3	834 - 887
	SfiIA_LdNT1 3'-UTR_887_Forward	ga ggccacctaggcc gctgccgcacttacacg
	SfiIA_LdNT1 3'-UTR_873_Reverse	ga ggcctaggtggcc gtgggttcatcgagagagagg	Δ4	873 - 909
	SfiIA_LdNT1 3'-UTR_909_Forward	ga ggccacctaggcc gtatcgacacttcgttgaactcttc
	SfiIA_LdNT1 3'-UTR_885_Reverse	ga ggcctaggtggcc ggaggggctacgagaagggtg	Δ5	885 - 935
	SfiIA_LdNT1 3'-UTR_935_Forward	ga ggccacctaggcc taatgctatctgtgttgatgctttca
	SfiIA_LdNT1 3'-UTR_908_Reverse	ga ggcctaggtggcc gcgtgtaagtgcggcag	ΔUE1	908 - 958
	SfiIA_LdNT1 3'-UTR_958_Forward	ga ggccacctaggcc tcattttattttttaacatccccctc
	SfiIA_LdNT1 3'-UTR_935_Reverse	ga ggcctaggtggcc aagagttcaacgaagtgtcgatacgc	Δ6	935 - 1000
	SfiIA_LdNT1 3'-UTR_1000_Forward	ga ggccacctaggcc cagccatggcatgcttac
	SfiIA_LdNT1 3'-UTR_958_Reverse	ga ggcctaggtggcc aagcatcaacacagatagcattagaagagttc	ΔCU	958 - 1000
	SfiIA_LdNT1 3'-UTR_1000_Forward	ga ggccacctaggcc cagccatggcatgcttac
	SfiIA_LdNT1 3'-UTR_986_Reverse	ga ggcctaggtggcc gggatgttaaaaaataaaatgaaagcatcaacacagatagc	Δ7	986 - 1050
	SfiIA_LdNT1 3'-UTR_1050_Forward	ga ggccacctaggcc aacggcttccagcgcatac
	SfiIA_LdNT1 3'-UTR_1024_Reverse	ga ggcctaggtggcc caggtaagcatgccatggctgg	Δ8	1024 - 1088
	SfiIA_LdNT1 3'-UTR_1088_Forward	ga ggccacctaggcc cacacacacacgcacgtac
	SfiIA_LdNT1 3'-UTR_1060_Reverse	ga ggcctaggtggcc gaagccgttaacatggcacagtcacatg	Δ9	1060 - 1110
	SfiIA_LdNT1 3'-UTR_1110_Forward	ga ggccacctaggcc tatatatgtgcacggactctagagc
	SfiIA_LdNT1 3'-UTR_1077_Reverse	ga ggcctaggtggcc gggaggtgtatgcgctggaag	Δ10	1077 - 1143
	SfiIA_LdNT1 3'-UTR_1143_Forward	ga ggccacctaggcc gtgtatgtgtgtgtgggtaagatag
	SfiIA_LdNT1 3'-UTR_1123_Reverse	ga ggcctaggtggcc tgcacatatatatatgtacgtgcgtgtg	Δ11	1123 - 1169
	SfiIA_LdNT1 3'-UTR_1169_Forward	ga ggccacctaggcc gaaagcaagatgggtagatgcg
	SfiIA_LdNT1 3'-UTR_1151_Reverse	ga ggcctaggtggcc catacacactctctcgctctagagtcc	Δ12	1151 - 1210
	SfiIA_LdNT1 3'-UTR_1210_Forward	ga ggccacctaggcc gaggggtggtgtgctgtc

### Sheet: Table S8
	Table S8. Primers to replace the LdNT2 CU tract with the LdNT1 CU tract, in the LdNT2/NLuc construct
	Primer name	Sequence	Product Use/Additional Notes
	NT2_delCU_XbaI-F	ggaggc tctaga ctttcgtgtgtgcgtgctgc	Primers used to delete the LdNT2 polypyrimidine tract from LdNT2/NLuc vectors via whole plasmid amplification. PCR products were recircularized using XbaI restriction sites encoded in primers (bold)
	NT2_delCU_XbaI-R	ggaggc tctaga gtatacggaaccattctttgccatacataagttc
	NT1_CU_XbaI-F:	cctcct tctaga ttctaatgctatctgtgttgatgctttc	Used to amplify LdNT1 polypyrimidine tract from gDNA for insertion into the LdNT2/NLuc construct at XbaI restriction sites (bold)
	NT1_CU_XbaI-R:	cctcct tctaga gcaagtgtgcaggtaagcatg

### Sheet: Table S9
	Table S9. Primers used for RT-qPCR analyses.
	Primer Name	Target TriTrypDB Accession Number	Sequence
	UMPS_qForward	LdBPK_160560.1	gattgagcagacgcacgagtacg
	UMPS_qReverse		cggcacgaatcacttccgacag
	Fluc_qForward	Not Applicable	ggtcgtgctcatgtaccgcttc
	Fluc_qReverse		gcttaggtcgtacttgtcgatgagagt
	LdNT2_qForward	LdBPK_362040.1	cgcactcttcatgtcgatcatccag
	LdNT2_qReverse		ccgattccaatgccgaagtagatgc
